# Evolutionary Stratification of Codon Usage Bias In Plants Arises from GC3 Composition and Translational Optimization

**DOI:** 10.64898/2026.06.26.734692

**Authors:** Tapan Kumar Mohanta, Sujogya Panda, Huseyin Tombuloglu, Prashant Kaushik, Jitesh Kumar

## Abstract

Codon usage bias is a universal property of genomes, yet its evolutionary bias and functional relevance across the plant lineage remained poorly defined. Here we analyzed the plant codon usage bias at the genome scale across 262 plant species, encompassing more than 4.6 billion codons from over 11 million coding sequences. Codon usage was strongly non-random and exhibited a clear phylogenetic structure, with higher plants favoring A/T-ending codons and early-diverging lineages enriched in G/C-ending codons. Integrated analysis of synonymous codon usage, codon adaptation index, and codon-anticodon pairing indicates that translational selection is mediated by tRNA availability, which contributes to the sustainability of these patterns. Machine-learning (ML) approaches identified a small subset of codons having outsized influence on genome-wide codon usage landscapes. Furthermore, we also revealed robust inverse relationships between the effective number of codons and GC content at synonymous third positions. Neutrality analysis revealed that approximately 61% of variation is driven by mutational pressure, tempered by selective constraints. Phylogenetic reconstruction showed a progressive relaxation of codon bias from algae to angiosperms, while maintaining conserved translational genetic cost of ∼ 30 ATP per codon across the lineages. Together, these results showed codon usage is an evolutionarily conserved yet lineage-specific feature that links mutation, selection, and translational optimization across the plant kingdom.
