## Supplementary File 1 for "Evolutionary Stratification of Codon Usage Bias In Plants Arises from GC3 Composition and Translational Optimization"

Supplementary File 1. Codon Adaptation Index
Species	CAI
Cucurbitamaxima	0.769972587
Ziziphusjujuba	0.766096105
Medicagotruncatula	0.764953507
Ipomoeanil	0.764279773
Theobromacacao	0.76417413
Aquilegiacoerulea	0.762527701
Populuseuphratica	0.760554745
Solanumpennellii	0.760449367
Lactucasaligna	0.759234737
Papaversomniferum	0.758635787
Nymphaeacolorata	0.7585148
Caricapapaya	0.75814323
Solanumtuberosum	0.757832412
Gossypiumtrilobum	0.757147383
Capsicumannuum	0.756654633
Capsicumchinense	0.756306381
Prunusdulcis	0.753809083
Anacardiumoccidentale	0.753720726
Capsicumbaccatum	0.753599546
Coptischinensis	0.753406394
Cucumissativus	0.753273825
Thalictrumthalictroides	0.753088244
Trifoliumpratense	0.753058009
Lactucasativa	0.752984188
Arachishypogaea	0.752830343
Gossypiumtomentosum	0.752774409
Trifoliumsubterraneum	0.75272762
Gossypiumbarbadense	0.752699464
Pistaciavera	0.7523723
Gossypiummustelinum	0.752332765
Glycinemax	0.752197545
Gossypiumdarwinii	0.752083296
Arabidopsisthaliana	0.752013437
Benincasahispida	0.751973275
Glycinesoja	0.751944439
Heveabrasiliensis	0.751934688
Populustrichocarpa	0.75181682
Gossypiumlaxum	0.751810817
Fragariavesa	0.751511935
Gossypiumklotzschianum	0.751425909
Cajanuscajan	0.751187411
Gossypiumdavidsonii	0.751125545
Chenopodiumquinoa	0.750826223
Macleayacordata	0.750738046
Salixdunnii	0.750614453
Gossypiumarboreum	0.750272689
Herraniaumbratica	0.750249255
Gossypiumaustrale	0.749635995
Vignaunguiculata	0.749362602
Aceryangbiense	0.749081675
Jatrophacurcas	0.748957349
Zosteramarina	0.748820939
Asparagusofficinalis	0.748771019
Salixbrachista	0.748594817
Arabidopsislyrata	0.748549039
Hibiscussyriacus	0.748374714
Corchoruscapsularis	0.747903101
Gossypiumlobatum	0.747775937
Daucuscarota	0.747495356
Eutremasalsugineum	0.747349171
Cephalotusfollicularis	0.747322348
Gossypiumraimondii	0.747235214
Morusnotabilis	0.747016352
Kingdoniauniflora	0.746879349
Solanumlycopersicum	0.746846647
Gossypiumschwendimanii	0.746634721
Coffeacanephora	0.746548909
Arachisduranensis	0.746485481
Nicotianaattenuata	0.7464264
Citrusunshiu	0.746334014
Gossypiumaridum	0.74632173
Dioscoreacayenensis	0.746211668
Sennatora	0.745744395
Capsellarubella	0.745713863
Coffeaeugenioides	0.745646495
Arachisipaensis	0.745589763
Nicotianatabacum	0.745517091
Nicotianasylvestris	0.745301547
Boecherastricta	0.745250458
Phaseolusvulgaris	0.744811402
Gossypiumhirsutum	0.744749509
Lupinusalbus	0.744664676
Galdieriasulphuraria	0.744403535
Prunuspersica	0.744400249
Handroanthusimpetiginosus	0.744396521
Cucumismelo	0.744284752
Vitisriparia	0.744232443
Nicotianatomentosiformis	0.743846933
Citrussinensis	0.7438147
Quercuslobata	0.743735336
Helianthusannuus	0.743441557
Abrus precatorius	0.743425491
Corchorusolitorius	0.743381549
Caryaillinoinensis	0.743364031
Cucurbitamoschata	0.743362994
Populusalba	0.743145733
Castaneamollissima	0.743098227
Dioscorearotundata	0.743067355
Populusdeltoides	0.742750402
Rhamnellarubrinervis	0.742595969
Lupinusangustifolius	0.742541186
Camelliasinensis	0.741984354
Tripterygiumwilfordii	0.741738551
Gossypiumarmourianum	0.741736741
Vignaradiata	0.741617693
Citrusclementina	0.741392377
Juglansregia	0.741372913
Oleaeuropaea	0.741213443
Vignaangularis	0.740866869
Sinapisalba	0.740759996
Gossypiumgossypioides	0.740330106
Prosopisalba	0.740179202
Nelumbonucifera	0.740129177
Spatholobussuberectus	0.739912353
Cucurbitapepo	0.73975181
Prunusyedoensis	0.739546186
Prunusarmeniaca	0.739195997
Vitisvinifera	0.73891934
Betavulgaris	0.738244819
Spinaciaoleracea	0.737958152
Phoenixdactylifera	0.737732557
Nyssasinensis	0.737403615
Musabalbisiana	0.73731272
Camelinasativa	0.736762001
Prunusmume	0.736658332
Amborellatrichopoda	0.736476073
Tetracentronsinense	0.736159675
Coffeaarabica	0.736147873
Dendrobiumcatenatum	0.736041692
Momordicacharantia	0.735981459
Sesamumindicum	0.735883863
Prunusavium	0.73568058
Phalaenopsisequestris	0.735136956
Cannabissativa	0.73457553
Brassicanapus	0.734341937
Cinnamomummicranthum	0.734248501
Mikaniamicrantha	0.734067901
Arabidopsishalleri	0.733973818
Malusdomestica	0.733384736
Ipomoeatriloba	0.73314406
Malusbaccata	0.733132424
Brassicarapa	0.733041218
Brassicacarinata	0.732984396
Tremaorientale	0.732785815
Pyrusxbretschneideri	0.732610587
Gossypiumharknessii	0.731930646
Brassicaoleracea	0.731824716
Arabisalpina	0.731629695
Parasponiaandersonii	0.731358241
Morellarubra	0.73115985
Apiumgraveolens	0.730997368
Elaeisguineensis	0.730931186
Microthlaspierraticum	0.730352965
Rhododendronsimsii	0.729964104
Brassicacretica	0.729602348
Raphanussativus	0.729456349
Ricinuscommunis	0.728518467
Rhododendronwilliamsianum	0.727523112
Cuscutaaustralis	0.727476332
Arabisnemorensis	0.727475259
Actinidiarufa	0.727249198
Erythrantheguttata	0.726560154
Carexlittledale	0.726281884
Mimulusguttatus	0.725564739
Dorcocerashygrometricum	0.724833824
Sphagnumfallax	0.724724635
Vanillaplanifolia	0.724196799
Nymphaeathermarum	0.724192387
Actinidiachinensis	0.723870592
Cuscutacampestris	0.723341222
Duriozibethinus	0.723216728
Manihotesculenta	0.723141031
Rhodamniaargentea	0.723026541
Kalanchoefedtschenkoi	0.721494688
Tarenayahassleriana	0.721075765
Apostasiashenzhenica	0.720432878
Musaacuminata	0.720136315
Kalanchoelaxiflora	0.720100347
Carpinusfangiana	0.719659009
Salviasplendens	0.719359236
Cynaracardunculus	0.71873681
Linumusitatissimum	0.717821391
Rosachinensis	0.717740669
Eucalyptusgrandis	0.717680925
Corymbiacitriodora	0.716192704
Chlamydomonaseustigma	0.714084966
Zeamays	0.712904796
Strigaasiatica	0.711997652
Physcomitrellapatens	0.710669687
Syzygiumoleosum	0.709920922
Punicagranatum	0.709134131
Ananascomosus	0.709119526
Aegilopstauschii	0.705101294
Trebouxiasp	0.70490669
Oryzalongistaminata	0.704169182
Triticumturgidum	0.703299483
Marchantiapolymorpha	0.701301303
Ceratodonpurpureus	0.700119606
Eragrostistef	0.699860824
Triticumurartu	0.698566988
Genliseaaurea	0.698375041
Selaginellamoellendorffii	0.697647864
Cicerarietinum	0.697591064
Hordeumvulgare	0.697424774
Panicumvirgatum	0.694731685
Leersiaperrieri	0.693561655
Quercussuber	0.690666084
Triticumaestivum	0.689666502
Chondruscrispus	0.689320336
Oryzabarthii	0.688779803
Setariaitalica	0.688640063
Enseteventricosum	0.688130268
Oryzapunctata	0.6881058
Oryzameridionalis	0.686660681
Dichantheliumoligosanthes	0.686446932
Oryzabrachyantha	0.6862219
Bathycoccusprasinos	0.685783004
Miscanthussinensis	0.685621704
Sorghumbicolor	0.685471259
Oryzanivara	0.68511536
Setariaviridis	0.68498977
Oryzaglumipatula	0.684808624
Oryzarufipogon	0.68462379
Brachypodiumhybridum	0.684110596
Brachypodiumdistachyon	0.684032726
Oryzasativa	0.683693127
Panicumhallii	0.683427645
Saccharumspontaneum	0.682780209
Triticumdicoccoides	0.681939368
Charabraunii	0.681804761
Miscanthuslutarioriparius	0.681050484
Chromochloriszofingiensis	0.679402275
Eragrostiscurvula	0.679349048
Digitariaexilis	0.673269514
Botryococcusbraunii	0.672001799
Oryza sativa indica	0.671984647
Oryzaglaberrima	0.67100764
Panicummiliaceum	0.66982014
Cyanidioschyzonmerolae	0.662051195
Haematococcuslacustris	0.660228956
Dunaliellasalina	0.659557583
Chlorellasorokiniana	0.65834151
Spirodelapolyrhiza	0.657555674
Klebsormidiumnitens	0.654571617
Scenedesmussp	0.653296508
Coccomyxasubellipsoidea	0.650846964
Ostreococcustauri	0.640691155
Volvoxcarteri	0.640463572
Chlorellavariabilis	0.640235567
Ostreococcuslucimarinus	0.634971565
Helicosporidiumsp	0.627330374
Micromonascommoda	0.616539333
Micractiniumconductrix	0.6149648
Chlamydomonasschloesseri	0.608730416
Monoraphidiumneglectum	0.608369585
Chlamydomonasincerta	0.60337093
Edaphochlamysdebaryana	0.600724816
Auxenochlorellaprotothecoide	0.595897306
Micromonaspusilla	0.591384907
Raphidocelissubcapitata	0.584715451
Chlamydomonasreinhardtii	0.582028608
Tetrabaenasocialis	0.577934875
Goniumpectorale	0.573227375
